# Utility of stromal lymphocytes in diagnosis and predicting upgrade of B3 breast lesions from core biopsies

**DOI:** 10.1101/2022.09.02.506444

**Authors:** Tanjina Kader, Shona Hendry, Elena Provenzano, Madawa W Jayawardana, Jia-Min Pang, Kenneth Elder, David J Byrne, Lauren Tjoeka, Helen ML Frazer, Eloise House, Sureshni Jayasinghe, Holly Keane, Anand Murugasu, Neeha Rajan, Islam M Miligy, Andrew R Green, Emad A Rakha, Stephen B Fox, G. Bruce Mann, Ian G Campbell, Kylie L Gorringe

## Abstract

For more than two decades attempts have been made to identify a subset of women diagnosed with lesions with uncertain malignant potential (B3 lesions) who could safely be observed rather than being treated with surgical excision and/or chemoprevention. Various histopathological, clinical and imaging parameters for risk recommendation have been evaluated, with little impact on clinical practice. The primary reason for surgery is to rule out an upgrade lesion to either ductal carcinoma *in situ* (DCIS) or invasive breast cancer (IBC). While on average 30% of these patients are upgraded after diagnostic biopsy, a large number are over treated,making this an important harm of screening.

Here we evaluated stromal lymphocytes from B3 biopsies (n=264) as a predictive biomarker for upgrade. A higher number of stromal lymphocytes were observed in upgraded B3 lesions than non-upgraded (p< 0.01, zero inflated binomial model) for both ductal and papillary lesions (n=174). This observation was validated in an independent cohort (p<0.001, p<0.05, zero binomial model, ductal and papillary lesions, respectively) (n=90). Our data suggested that the presence of ≥5% of lymphocytes in the surrounding specialised stroma of B3 lesions are predictive of B3 lesions being upgraded with a specificity of 93% and 87% in our discovery and validation cohorts, respectively. The area under the curve (AUC) for the discovery cohort using lymphocyte count and age as variables was 0.77 and was validated with an AUC of 0.81 in the validation cohort.

In conclusion, we can identify a subset of the patients at risk of upgrade with high specificity. Assessing the tumour microenvironment including stromal lymphocytes may contribute to reducing unnecessary surgeries in the clinic.
