## Supplementary material for "Utility of stromal lymphocytes in diagnosis and predicting upgrade of B3 breast lesions from core biopsies": Supp File 1

### Sheet: Discovery_PureADH
Patient ID	Lymphocyte counts (%)	Specimen	Hospital	Age (Yrs)	Follow up (Years)	Imaging category
P1	2	CNB	RMH	62	12	3
P2	0	CNB	RMH	58	9	3
P3	1	CNB	RMH	49	7	N/Av
P4	5	CNB	RMH	51	7	4
P5	5	CNB	RMH	48	4	N/Av
P6	0	CNB	RMH	44	4	N/Av
P7	1	stereo core	RMH	43	3	N/Av
P8	2	CNB	RMH	45	2	N/Av
P9	1	WLE	RMH	67	2	N/Av
P10	1	mastectomy	RMH	49	2	N/Av
P11	1	excision	RMH	44	22	N/Av
P12	1	excision	RMH	67	18	N/Av
P13	2	excision	RMH	54	18	N/Av
P14	0	mastectomy	RMH	38	15	N/Av
P15	1	CNB	RMH	63	4	N/Av
P16	1	CNB	RMH	44	3	N/Av
P17	0	CNB	RMH	54	3	N/Av
P18	2	CNB	RMH	74	7	N/Av
P19	2	CNB	RMH	53	18	N/Av
P20	0	CNB	RMH	68	2	N/Av
P30	2	CNB	RMH	50	7	N/Av
P31	0	CNB	RMH	64	10	N/Av
P32	0	Excision	RMH	70	10	N/Av
P33	1	CNB	RMH	49	7	N/Av
P34	1	CNB	RMH	58	10	N/Av
P35	1	Excision	RMH	56	18	N/Av
P36	1	CNB	RMH	61	22	N/Av
P37	0	HNL	RMH	43	20	N/Av
P38	0	CNB	RMH	75	13	N/Av
P39	0	Excision	RMH	63	22	N/Av
P40	0	hook needle biopsy	RMH	76	20	N/Av
SV39	1	CNB	StVs	70	17	3
SV46	3	CNB	StVs	47	17	3
SV52	0	CNB	StVs	61	16	3
SV53	0	CNB	StVs	57	16	3
SV55	5	CNB	StVs	52	16	3
SV59	0	CNB	StVs	41	15	3
SV64	1	CNB	StVs	75	15	3
SV67	0	CNB	StVs	45	14	3
SV72	0	CNB	StVs	56	14	3
SV77	1	stereocore	StVs	51	14	3
SV82	1	CNB	StVs	68	13	3
SV90	3	CNB	StVs	62	9	4
P1-P20 Published Kader etal J Pathol 2019

### Sheet: Discovery_UpgradedB3
Patient ID	Lymphocyte counts (%)	Core Biopsy	Type of B3 lesions (Biopsy)	Hospital	Age (Yrs)	Surgery Type	Upgraded to	Imaging Category
P21	3	CNB	ADH	RMH	56	excision	IG DCIS	N/Av
P22	10	CNB	ADH (fall short of DCIS)	RMH	41	excision	LG DCIS	N/Av
P23	5	CNB	ADH	RMH	58	excision	IDC G2	N/Av
P24	1	CNB	ADH	Nottingham	72	excision, pos margin, immediate Mx	IG/HG DCIS +LCIS+LG DCIS (2 surgeries)	N/Av
P25	1	CNB	ADH	Nottingham	55	Mx	IDC G2 2.2mm ER+PR-HER2-, DCIS HG solid. Nodal mets (6/13) G3	N/Av
P26	0	CNB	ADH	RMH	58	carbonlocalised-excision	LG papDCIS, HG DCIS	N/Av
P27	0	CNB	ADH	RMH	58	excision	LG DCIS (2.2 mm)	N/Av
P28	5	CNB	ADH	RMH	40	excision	HG DCIS (calc)	N/Av
P29	1	CNB	ADH, FEA	Nottingham	50	LG DCIS (3mm) but FEA/ADH was 3mm too	LG DCIS	N/Av
P41	5	CNB	ADH	RMH	66	excision	LG DCIS	N/Av
P42	0	CNB	ADH	RMH	72	WLE	lobular cancer	N/Av
P43	0	CNB	ADH (insufficient for LGDCIS)	RMH	56	N/Av	Grade N/Av	N/Av
P44	5	CNB	ADH	RMH	52	carbon-localised excision	G1 IDC	3
P45	1	CNB	ADH	RMH	N/Av	N/Av	Grade N/Av	N/Av
P46	5	CNB	ADH	RMH	N/Av	N/Av	Grade N/Av	N/Av
P47	1	CNB	ADH, ALH	RMH	58	N/Av	Grade N/Av	3
SV1	10	stereocore	ADH	StVs	48	WLE	LG-IG DCIS (2mm)	4
SV2	5	CNB	ADH	StVs	54	HNL excision	G1 IDC (9mm), LG DCIS few foci with calc, ADH, ALH	3
SV3	0	CNB	ADH	StVs	59	Excision, incomplete, no records for reexcision	LG-IG DCIS(50 mm)	4
SV4	10	mammotome	ADH	StVs	56	WLE	LG DCIS	N/Av
SV5	0	CNB	ADH	StVs	67	Lump excised	G1 IDC (17mm, ER+), LG DCIS, extensive ADHs	N/Av
SV6	2	CNB	ADH	StVs	53	HLE excision, second reexcision (mastectomy)	LG DCIS	3
SV7	0	CNB	FEA, radial scar	StVs	61	lumpectomy	tubular cancer (10mm)	3
SV8	10	CNB	ADH (close to LGDCIS)	StVs	N/Av	excision	DCIS (Grades N/Av)	3
SV9	0	CNB	ADH	StVs	58	N/Av	LG-IG DCIS (10mm), G1 IDC +LG DCIS (13 mm)	N/Av
SV10	5	CNB	ADH	StVs	51	WLE	LG DCIS (7mm), close to biopsy site	3
SV11	2	CNB	ADH	StVs	55	segmental mastectomy	IG DCIS (4mm)	3
SV12	0	CNB	ADH	StVs	73	HL excision	LG DCIS focal with ADH	3
SV13	0	CNB	ADH, UDH, CCL	StVs	73	No surgery, 2 seprate cores of multifocal Calcium	LGDCIS, papilloma with ADH	3
SV14	1	Stereo core	ADH, FEA	StVs	47	Excision	G2 IDC (~5mm), IG DCIS	N/Av
SV15	0	Stereocore	ADH	StVs	63	WLE	IG DCIS, comedonecrosis 6mm	3
SV16	0	CNB	ADH, FEA	StVs	61	HNL excision (7 months after the CNB)	LG DCIS (6mm), ADH	3
SV19	3	CNB	ADH	StVs	73	WLE	LG DCIS (solid)	3
SV21	1	CNB	ADH, FEA	StVs	53	lumpectomy (bilateral) (section 1&2: Left, 3:right)	ADH, LCIS, G1 IDC tubular (2mm)	3
SV23	5	CNB	ADH	StVs	58	HWL excision	LG, IG DCIS mainly (20 mm)	3
SV25	5	mammotome	ADH, UDH	StVs	60	WLE	LG DCIS (7mm, solid & cribriform), ADH, papillomatosis, CCL	3

### Sheet: Discov_Pure_ductal_Other_B3
Patient ID	IL(%)	Type of B3 lesions	Specimen	Hospital	Age (Yrs)	Follow up (Years)	Imaging category
P48	0	UDH	CNB	RMH	43	15	N/Av
P49	0	UDH	CNB	RMH	54	19	N/Av
P51	0	UDH	CNB	RMH	72	13	N/Av
P52	0	UDH	CNB	RMH	N/A	22	N/Av
P54	0	columnar change with UDH	CNB	RMH	51	22	N/Av
P55	0	fibrocystic change+UDH	CNB	RMH	54	22	N/Av
P56	0	Radial Scar+UDH	CNB	RMH	52	22	N/Av
P57	0	Radial Scar+UDH	CNB	RMH	N/Av	22	N/Av
P58	1	FEA, columnar change+calc	CNB	RMH	52	22	N/Av
P59	1	columnar change +UDH	CNB	RMH	53	22	N/Av
P60	0	columnar change	CNB	RMH	47	22	N/Av
P61	2	FEA+columnar change	CNB	RMH	64	21	N/Av
P62	0	radial scar, UDH	CNB	RMH	53	11	N/Av
P63	1	columnar change w usual hyperplasia	CNB	RMH	60	8	N/Av
P64	0	fibroadenoma, UDH	CNB	RMH	50	8	N/Av
P65	0	UDH	CNB	RMH	55	7	N/Av
P66	0	fibroadenoma, UDH	CNB	RMH	N/Av	7	N/Av
P67	0	not any significant abnormality	CNB	RMH	54	7	N/Av
SV26	0	FEA, UDH	CNB	StVs	55	19	N/Av
SV27	0	CCL(1 duct), Radial scar mostly, UDH	CNB	StVs	56	19	3
SV28	2	UDH, papillomatosis, radial scar, fibrocystic changes	CNB	StVs	N/Av	19	3
SV29	1	papillomatosis, UDH	mammotome	StVs	45	19	3
SV30	0	micro-papillomatosis, nothing major lesions found	CNB	StVs	51	19	3
SV32	2	UDH, CCL	stereocore	StVs	31	19	N/Av
SV33	0	UDH, CCL, FEA	CNB	StVs	50	18	4
SV36	0	radial scar, UDH	CNB	StVs	68	18	3
SV38	0	UDH, bit radial scar	CNB	StVs	60	18	3
SV40	0	UDH	CNB	StVs	58	18	4
SV41	0	CCL	CNB	StVs	49	17	3
SV42	0	FEA	CNB	StVs	44	17	3
SV43	0	UDH florid	CNB	StVs	66	17	4
SV45	5	FEA (bit necrosis, could go to clinging type DCIS)	CNB	StVs	53	17	3
SV49	1	UDH	mammotome	StVs	67	17	3
SV50	0	CCL	CNB	StVs	56	17	3
SV56	0	benign papillary lesions, apocrine change	CNB	StVs	55	16	N/Av
SV57	0	UDH, apocrine change	CNB	StVs	56	16	3
SV58	0	UDH	CNB	StVs	70	15	not performed
SV61	0	UDH	CNB	StVs	65	15	3
SV62	0	UDH	CNB	StVs	44	15	N/Av
SV63	0	CCL	CNB	StVs	55	15	3
SV65	0	CCL, FEA, UDH	CNB	StVs	51	14	3
SV66	1	CCL	CNB	StVs	48	14	3
SV68	0	apocrine, complex area	CNB	StVs	55	14	4
SV69	0	cytologcical atypia, not ADH	CNB	StVs	66	14	N/Av
SV71	0	UDH	CNB	StVs	61	14	3
SV73	0	FEA	CNB	StVs	54	14	3
SV74	0	UDH	CNB	StVs	50	14	not performed
SV75	0	UDH	CNB	StVs	59	14	N/Av
SV76	1	FEA, mostly cytological, started to get a bit nuclear atypia	CNB	StVs	N/Av	14	N/Av
SV78	0	cytological atypia, UDH, apocrine	CNB	StVs	68	14	3
SV80	5	FEA (not typical ADH, nuclei larger)	CNB	StVs	46	13	3
SV81	0	Sclerosis, UDH	CNB	StVs	64	13	N/Av
SV83	0	CCL, UDH	CNB	StVs	51	13	5
SV89	0	UDH	VAB	StVs	64	10	N/Av
SV91	0	Sclerosing adenosis, UDH	CNB	StVs	62	5	N/Av

### Sheet: Discov_Pure_Papillary
Patient ID	Lymphocyte counts (%)	Specimen	Hospital	Histo_type_Papillary lesions	Age (Yrs)	Imaging category
Pap1	0	core	RMH	benign IDP	72	not performed
Pap3	3	core	RMH	atypical papillary leison	33	N/Av
Pap7	0	lumpectomy	RMH	atypical papillary lesion	60	N/Av
Pap8	0	core	RMH	atypical papillary leison	52	N/Av
Pap9	0	core	RMH	benign IDP	63	N/Av
Pap10	0	core	RMH	benign IDP	76	3
Pap13	0	excision	RMH	benign IDP	20	N/Av
Pap14	3	core	RMH	benign IDP	57	N/Av
Pap16	2	core	RMH	benign IDP	60	3
Pap17	0	excision	RMH	benign IDP	50	N/Av
Pap18	1	excision	RMH	benign IDP	74	N/Av
Pap21	5	excision	RMH	benign IDP	50	N/Av
Pap23	1	core	RMH	atypical papillary leison	48	N/Av
Pap24	1	core	RMH	benign IDP	68	2
SV104	2	CNB	StVs	Not specified	56	3
SV105	0	CNB	StVs	IDP with ADH	74	N/Av
SV109	1	CNB	StVs	benign IDP	42	2
SV110	5	CNB	StVs	IDP with ADH	65	Not performed
SV111	5	CNB	StVs	IDP with mild cytological atypia	32	N/AV
SV115	0	CNB	StVs	IDP with ADH	37	N/AV
SV116	1	CNB	StVs	benign IDP	46	Not performed
SV119	0	CNB	StVs	benign IDP	65	N/AV
SV124	0	CNB	StVs	benign IDP	48	N/AV
SV126	0	CNB	StVs	IDP with ADH	47	N/AV
SV127	5	CNB	StVs	IDP with ADH	51	N/AV
SV132	0	CNB	StVs	benign	74	N/AV
SV133	1	VAB	StVs	benign	57	N/AV
SV134	0	CNB	StVs	benign	59	N/AV
SV135	0	CNB	StVs	benign	67	N/AV
SV136	1	CNB	StVs	IDP with ADH	28	N/AV
SV137	0	CNB	StVs	IDP with ADH	72	N/AV
Pap1-24 Published Kader etal 2020 npj BC				IDP=Intraductal papilloma

### Sheet: Discov_Upgraded_Papillary
Patient ID	Lymphocyte counts (%)	Specimen	Hospital	Benign/pap with ADH	Age (Yrs)	Surgery Type	Upgraded to	Imaging Category
Pap25	5	CNB	RMH	IDP with ADH	62	N/Av	Grades/type N/Av	3
Pap27	5	CNB	RMH	IDP with ADH	67	N/Av	LG DCIS micropapillary type	3
SV140	5	CNB	StVs	IDP with UDH	46	excision	DCIS	N/Av
SV141	4	CNB	StVs	IDP with ADH	57	excision	IG intracystic PC	3
SV143	10	CNB	StVs	atypia, papillomatous with ADH	61	excision	LG-IG DCIS (cribriform, micropapillary, 8mm, 12mm IDP	3
SV145	0	CNB	StVs	IDP with ADH, fall short of DCIS	62	WLE	N/Av	3
SV146	10	CNB	StVs	benign IDP	N/Av	WLE	8mm LG PC within pap with LGDCIS of cribriform type	3
SV147	5	CNB	StVs	IDP with ADH	56	excision	falls short of LG DCIS	4
SV149	0	CNB	StVs	IDP with ADH	59	WLE	G1 IDC (5mm, ER+Her2-), LG DCIS (30-40mm)	N/Av

### Sheet: Val_Nonupgraded_B3_ductal
Patient ID	Lymphocyte counts (%)	Specimen	Hospital	Age (Yrs)	Biopsy_Histo_rereviewed_2020	Excison_Histo	Imaging category	MMG Characteristics	MMG size mm
NWBS 2	1	mammotome	NWBS	50	FEA, calc	UDH	3	Calc	5
NWBS 3	0	mammotome	NWBS	63	ADH (roman bridges), no calc	ADH	3	Calc	5
NWBS 4	1	mammotome	NWBS	59	ADH (cribriform), Intra ductal calc	ADH	3	Calc	8
NWBS 5	0	CNB	NWBS	70	ADH (solid), no calc	ALH	5	discrete mass	25
NWBS 7	0	mammotome	NWBS	76	UDH, no calc	UDH	5	non-specific density	30
NWBS 10	0	CNB	NWBS	64	ADH (punched out), no calc	Phyllodes	3	discrete mass	20
NWBS 12	0	CNB	NWBS	51	FEA, intra ductal calc	ALH	3	Calc	10
NWBS 14	1	CNB	NWBS	42	FEA, no calc	CCL	3	Calc	5
NWBS 17	0	mammotome	NWBS	52	ADH	ADH	3	Calc	3
NWBS 18	0	mammotome	NWBS	51	FEA, intraductal calc	other benign (apocrine metaplasia)	3	Calc	9
NWBS 19	1	mammotome	NWBS	51	mostly UDH, IDP with ADH (small sampling which cuts out), no calc	UDH	3	Calc	1
NWBS 20	0	mammotome	NWBS	70	CC with atypia (papillary, roman bridges), intra ductal calc	atypical CCC	3	Calc	10
NWBS 21	0	CNB	NWBS	47	CC with atypia (cribriform, micropapillary, papillary), no calc	atypical CCC	3	discrete mass	30
NWBS 23	5	mammotome	NWBS	67	CC with atypia(micropapillary, solid), intraductal calc	atypical CCC	3	Calc	3
NWBS 28	2	mammotome	NWBS	53	ADH, CCC (cribroform, punched out), intra ductal calc	UDH	3	Calc	5
NWBS 29	0	CNB	NWBS	50	UDH within a fibroadenoma, no calc	ADH	3	discrete mass	15
NWBS 30	0	CNB	NWBS	67	fibroadenoma with UDH mostly, two foci suspicious for ADH (solid, punched out), no calc	fiboradenoma	3	discrete mass	23
NWBS 31	1	CNB	NWBS	50	CC (no atypia), intraductal calc	ALH	3	Calc	35
NWBS 32	5	mammotome	NWBS	49	UDH, CC with atypia (solid), intraductal calc	CCC with atypia	3	Calc	4
NWBS 34	5	mammotome	NWBS	51	CC with atypia, ADH, intraductal calc	UDH	3	Calc	10
NWBS 35	2	mammotome	NWBS	55	ADH (punched out), intraductal calc	Benign & Non-representative	3	Calc	7
NWBS 38	1	CNB	NWBS	47	1A:ADH (micropapillary), no calc; 2A: UDH (bars of uniform thickness) (no calc)	papilloma	3	discrete mass	N/Av
NWBS 39	15	CNB	NWBS	51	ADH (micropapillary, punched out), intraductal calc	ALH	4	Calc	14
NWBS 60	1	CNB	NWBS	53	1A:UDH only, no calc; 2A:, radial scar, no calc	radial scar, ADH	4	arch distort	5

### Sheet: Val_upgraded_B3_ductal
Sample ID	Lymphocyte counts (%)	Specimen	Hospital	Age (Yrs)	Histo_Biopsy_rereviewed_2020	Upagrded to	Grades and types of DCIS/cancer	Imaging category	MMG size mm	MMG Characteristics
NWBS 40	5	mammotome	NWBS	60	CCL with atypia	DCIS	Not Av	3	4	calc
NWBS 42	2	mammotome	NWBS	76	benign IDP, bordering LGDCIS (cribriform), intraductal calc	DCIS	Not Av	3	12	calc
NWBS 43	2	mammotome	NWBS	69	benign IDP, 2 foci of ADH, background florid UDH, intraductal calc	DCIS	Not Av	3	5	calc
NWBS 44	5	mammotome	NWBS	65	CC with atypia, intraductal calc	DCIS	Not Av	3	25	calc
NWBS 46	5	mammotome	NWBS	52	CCL with atypia, intraductal calc	DCIS	Not Av	3	5	calc
NWBS 47	5	CNB	NWBS	53	ADH	IDC	Not Av	5	12	spiculated mass
NWBS 48	0	CNB	NWBS	55	Solid ADH, intraductal calc	DCIS	Intermediate grade	5	15	spiculated mass
NWBS 50	0	mammotome	NWBS	51	ADH (roman bridges), no calc	DCIS	Not Av	3	5	calc
NWBS 51	2	mammotome	NWBS	67	ADH (micropapillary, solid, papillary, intra ductal calc)	IDC	Not Av	3	N/Av	calc
NWBS 52	5	mammotome	NWBS	46	CCL with atypia with intra ductal calc (micropapillary)	LCIS	Not Av	3	6	calc
NWBS 53	5	mammotome &clip	NWBS	69	ADH (short of LGDCIS), CCL with atypia (intraductal calc)	DCIS	Not Av	3	8	calc
NWBS 54	5	mammotome	NWBS	79	CCL with atypia (bordering on ADH), no calc	DCIS	high grade	3	19	calc
NWBS 56	2	CNB	NWBS	49	UDH (roman bridges), no calc	DCIS	Intermediate grade	5	11	spiculated mass
NWBS 57	5	CNB	NWBS	50	foci of ADH, CCL with atypia (extensive) (cribriform, bars of uniform thickness), necrosis present but does not meet the criteria for LGDCIS, no calc	DCIS	high grade	3	N/Av	discrete mass
NWBS 59	5	CNB	NWBS	67	fibroadenoma with one focus of CCC with atypia, intra ductal calc	DCIS	low grade	3	16	discrete mass

### Sheet: Val_nonupgraded_papillary
Patient ID	Lymphocyte counts (%)	Specimen	Hospital	Age (Yrs)	Biopsy_Histo_rereviewed_2020	Excison_Histo	Imaging category	MMG Characteristics	MMG size mm
NWBS 15	0	CNB	NWBS	51	papilloma with ADH, no calc	ADH, LCIS, ALH, radial scar	3	non-specific density	20
NWBS 16	0	mammotome	NWBS	66	papilloma with ADH, intradictal calc	papilloma	3	Calc	12
NWBS 27	0	mammotome	NWBS	60	benign IDP, calc	papilloma	4	Calc	15
NWBS 61	0	CNB	NWBS	74	benign IDP, no calc	papilloma	3	discrete mass	5
NWBS 64	0	CNB	NWBS	60	IDP with atypia (cribriform, rigid bridges) (1 duct), other ducts UDH, no calc	ALH, papilloma	2	discrete mass	Not Av
NWBS 66	0	CNB	NWBS	62	N/Av	ALH	2	calc	Not Av
NWBS 67	1	CNB	NWBS	59	benign IDP with occasional mild nuclear atypia, no calc	papilloma	3	arch distort	Not Av
NWBS 70	2	CNB	NWBS	61	benign IDP, no atypia, intraductal calc and stroma calc	papilloma	3	discrete mass	Not Av
NWBS 71	0	mammotome	NWBS	59	2A: benign IDP, no atypia, no calc; 1A: UDH with calc	ALH, UDH	3	calc	10
NWBS 72	0	CNB	NWBS	75	IDP with UDH, no atypia, no calc, solid UDH	papilloma, ALH, UDH	3	discrete mass	10
NWBS 73	0	CNB	NWBS	65	Papillary lesion with epithelial proliferation with moderate nuclear atypia	Benign & representative	4	discrete mass	15
NWBS 74	0	CNB	NWBS	57	benign IDP, no atypia, intraductal calc, adjacent UDH 1 focus	papilloma	3	discrete mass	8
NWBS 75	0	mammotome	NWBS	63	benign IDP with UDH, no atypia, calc (stroma)	radial scar, papilloma (papillomatoses),UDH	3	non-specific density	10
NWBS 77	0	CNB	NWBS	51	Sclerosed IDP with UDH, no atypia, no calc	papilloma, UDH	4	discrete mass	10
NWBS 78	0	CNB	NWBS	57	Sclerosed IDP with UDH, no atypia, no calc	papilloma, ALH	3	no abnormality detected	Not Av
NWBS 81	0	mammotome	NWBS	58	Sclerosed IDP with UDH, no atypia, intraductal calc	ALH, UDH	3	calc	4
NWBS 84	5	mammotome	NWBS	44	IDP with mild atypia, mostly benign, intraductal calc	Other benign	3	calc	2
NWBS 85	1	CNB	NWBS	52	benign IDP with UDH, no atypia, intraductal calc	radial scar	4	spiculated mass	5
NWBS 86	0	CNB	NWBS	63	benign IDP, no atypia	papilloma, ALH	3	discrete mass	15
NWBS 87	0	CNB	NWBS	53	benign IDP with adenosis, calc (stroma)	ALH, UDH	3	calc	8
NWBS 88	0	mammotome	NWBS	55	benign IDP, no atypia, intraductal calc	papilloma, sclerosing adenosis	3	calc	12
NWBS 89	0	mammotome	NWBS	59	IDP with occasional mild atypia, mostly benign, calc (stroma)	ADH, ALH	3	calc	3
NWBS 90	0	CNB	NWBS	62	1A: benign IDP, no atypia, no calc; 2A: IDP with occasional atypia, mostly benign, no calc	papilloma, ALH	3	discrete mass	20
NWBS 92	0	CNB	NWBS	52	benign IDP with mild atypia, confirmed on IHC, no calc	Other benign, CCL	3	discrete mass	7
NWBS 93	0	mammotome	NWBS	64	benign IDP, no atypia, background fibroadenoma, apocrine change, no calc	papilloma, fibroadenoma	3	discrete mass	8
NWBS 94	0	mammotome	NWBS	64	papillary lesion with atypia	papilloma, UDH, CCL	3	calc	10
NWBS 96	0	CNB	NWBS	78	benign IDP, no atypia, no calc	papilloma	3	discrete mass	5
NWBS 99	0	CNB	NWBS	61	IDP with mild atypia, no calc	papilloma	3	discrete mass	3
NWBS 100	0	CNB	NWBS	52	2A: benign IDP with apocrine metaplasia, no atypia, no calc; 1A: IDP with mild atypia, no calc	papillomasclerosing adenosis	4	discrete mass	10
NWBS 102	2	mammotome	NWBS	58	benign IDP, no atypia, foci of UDH and adenosis, intraductal calc, stroma as well	papilloma	3	calc	Not Av
NWBS 103	0	CNB	NWBS	57	benign IDP with apocrine metaplasia, no atypia, no calc	papilloma	3	discrete mass	4
NWBS 104	0	CNB	NWBS	69	1A: benign IDP with UDH, no atypia, intraductal calc; 2A: benign IDP with UDH, fibroadenomatoid changes, calc(stroma)	papilloma, UDH, ALH	3	calc	20
NWBS 105	0	mammotome	NWBS	57	benign IDP, no atypia, no calc	radial scar, UDH, sclerosing adenosis	4	arch distort	15
NWBS 106	0	mammotome	NWBS	64	benign IDP, no atypia, calc(stroma)	papilloma, fibroadenoma	3	calc	6
NWBS 107	5	mammotome	NWBS	49	benign IDP, adenosis, apocrine metaplasia, calc(stroma)	Benign & representative	3	calc	6
NWBS 108	0	mammotome	NWBS	52	2A: benign IDP, no atypia, no calc	papilloma	3	discrete mass	13
NWBS 110	5	mammotome	NWBS	42	benign IDP with UDH, no atypia, intraductal calc	papilloma, UDH	3	calc	30
NWBS 111	0	CNB	NWBS	45	Benign IDP, no atypia, no calc	Benign & representative	3	discrete mass	Not Av
NWBS 113	5	mammotome	NWBS	64	benign IDP with UDH, no atypia, intraductal calc	papilloma	3	calc	4
NWBS 115	0	mammotome	NWBS	50	benign IDP, no atypia, calc(stroma)	papilloma	3	calc	20
NWBS 116	0	CNB	NWBS	61	benign IDP with UDH, no atypia, no calc	Benign & representative	3	discrete mass	4
NWBS 117	0	mammotome	NWBS	49	benign IDP with UDH, no atypia, intraductal calc	Benign & representative	3	calc	Not Av
NWBS 118	5	CNB	NWBS	51	benign IDP with UDH, no calc	papilloma, radial scar	5	spiculated mass	15

### Sheet: Val_upgraded_papillary
Sample ID	Lymphocyte counts (%)	Specimen	Hospital	Age (Yrs)	Histo_Biopsy_rereviewed_2020	Upagrded to	Grades and types of DCIS/cancer	Imaging category	MMG size mm	MMG Characteristics
NWBS 45	5	mammotome	NWBS	63	3A: IDP with ADH, intra ductal calc	DCIS	Not Av	3	20	non-specific density
NWBS 121	2	CNB	NWBS	54	IDP with mild atypia, no calc	IDC, LCIS, papilloma	Not Av	5	15	discrete mass
NWBS 124	3	CNB	NWBS	61	benign IDP, no calc	DCIS, ADH, CCL	Not Av	3	10	discrete mass
NWBS 125	5	CNB	NWBS	66	benign IDP with florid UDH, no calc	DCIS, papilloma	Not Av	5	7	discrete mass
NWBS 126	3	CNB	NWBS	57	Papillary lesion with mild nuclear atypia	IDC-papillary component	Not Av	3	7	discrete mass
NWBS 128	0	mammotome	NWBS	65	benign IDP with UDH, intraductal calc	DCIS, papilloma	Not Av	3	5	Calc
NWBS 132	0	CNB	NWBS	68	Papillary lesion with mild nuclear atypia	intracystic papillary carcinoma, DCIS	Not Av	5	Not Av	discrete mass
NWBS 133	5	mammotome	NWBS	52	benign IDP with UDH, no atypia, intraductal calc	LCIS, atypical CCL	Not Av	3	8	Calc
